# Chromosome 1q amplification perturbs a ceRNA network to promote melanoma metastasis

**DOI:** 10.1101/2021.11.14.468531

**Authors:** Xiaonan Xu, Kaizhen Wang, Olga Vera, Akanksha Verma, Olivier Elemento, Xiaoqing Yu, Florian A. Karreth

**Affiliations:** Department of Molecular Oncology, H. Lee Moffitt Cancer Center and Research Institute, Tampa, Florida 33612, USA; Caryl and Israel Englander Institute for Precision Medicine, Institute for Computational Biomedicine, Department of Physiology and Biophysics, Weill Cornell Medicine, New York, NY, 10065, USA; Department of Biostatistics and Bioinformatics, H. Lee Moffitt Cancer Center and Research Institute, Tampa, Florida 33612, USA

**Keywords:** ceRNA, miRNA, melanoma, metastasis, CEP170, NUCKS1, ZC3H11A, chromosome 1q amplification

## Abstract

Somatic copy number alterations (CNAs) promote cancer, but the underlying driver genes are often not obvious when only the functions of the encoded proteins are considered. mRNAs can act as competitive endogenous miRNA sponges (ceRNAs) to post-transcriptionally regulate gene expression in a protein coding-independent manner. However, whether ceRNAs contribute to the oncogenic effects of CNAs is unknown. We report that chromosome 1q gains promote melanoma progression and metastasis at least in part through overexpression of three mRNAs with ceRNA activity: *CEP170, NUCKS1*, and *ZC3H11A*. Genetic studies reveal that these ceRNAs enhance melanoma metastasis by sequestering tumor suppressor miRNAs, thereby alleviating the repression of several pro-metastatic target genes. This regulatory RNA network is evident in other cancer types, suggesting that chromosome 1q ceRNA deregulation is a common driver of cancer progression. Taken together, our work demonstrates that ceRNAs mediate the oncogenicity of somatic CNAs.
