## Supplementary Table 4 for "Chromosome 1q amplification perturbs a ceRNA network to promote melanoma metastasis"

### Sheet: ceRNA.target.conserved.poorlyCo
ceRNA	target	overlapped.target	unique.target	ceRNA_chromosome_name	ceRNA_start_position	ceRNA_end_position	ceRNA_Cytoband	HIST.hubs
AKT3	454	344	110	1	243488233	243851079	1q	0.531412
NUCKS1	421	353	68	1	205712822	205750182	1q	0.530315
HNRNPU	237	208	29	1	244840638	244864560	1q	0.330285
ZC3H11A	216	205	11	1	203795623	203854999	1q	0.316159
RANBP9	214	184	30	6	13621498	13711835	6p	0.271876
CEP170	185	169	16	1	243124428	243255348	1q	0.251069
ASAP1	140	121	19	8	130052104	130443674	8q	0.164753
CALD1	103	85	18	7	134744252	134970729	7q	0.11369
LUC7L2	100	92	8	7	139340359	139423457	7q	0.135164
SSR1	91	83	8	6	7268306	7347446	6p	0.125184
CTDSP2	80	68	12	12	57819927	57846729	12q	0.0971539
MITF	56	19	37	3	69739464	69968336	3p	0.00435906
DEK	52	44	8	6	18223860	18264548	6p	0.057303
CDC5L	30	29	1	6	44387706	44450425	6p	0.048031
KIF13A	27	22	5	6	17759183	17987635	6p	0.0297143
RAD21	14	13	1	8	116845934	116874776	8q	0.0170203
NUDT3	13	10	3	6	34279679	34392669	6p	0.00406565
SUB1	13	8	5	5	32531633	32604079	5p	0.00788376
RNF213	12	3	9	17	80260866	80398786	17q	1.93993e-14
MYO10	7	5	2	5	16661907	16936288	5p	0.00119182
XPO5	7	5	2	6	43522334	43576038	6p	0.00416222
TFAP2A	6	6	0	6	10393186	10419659	6p	0.000762337
TXNIP	4	3	1	1	145992435	145996579	1q	6.46682e-15
ZFAND3	4	4	0	6	37819727	38154624	6p	0.00106345
ATP2B4	3	3	0	1	203626787	203744081	1q	0.00322193
CREB3L2	3	2	1	7	137874979	138002086	7q	0.00113942
LIX1L	3	3	0	1	145933423	145958017	1q	0.0043172
SRF	3	2	1	6	43171269	43181506	6p	0.000316442
WRNIP1	3	3	0	6	2765393	2786952	6p	0.00209246
ENY2	2	2	0	8	109334324	109345954	8q	0.000215061
TBC1D16	2	2	0	17	79932343	80035872	17q	8.44307e-06
TMEM184B	2	0	2	22	38219291	38273010	22q	3.29773e-20
CYTH3	1	1	0	7	6161776	6272644	7p	4.21745e-06
DST	1	1	0	6	56457987	56954830	6p	0.000514129
NOL7	1	1	0	6	13615335	13632739	6p	0.00149849
PTP4A1	1	1	0	6	63521746	63583588	6q	0.00107662
SH3BP5L	1	1	0	1	248810446	248825915	1q	0.000757049
SLC37A3	1	0	1	7	140293693	140404433	7q	2.57635e-22
TIMM17A	1	1	0	1	201955503	201970664	1q	0.00143266
TRIB1	1	1	0	8	125430358	125438403	8q	0.000517246

### Sheet: Cytoband
ceRNA_Cytoband	target	overlap.target	unique.target	overlap_within_ceRNA_Cytoband
1q	760	525	235	399
6p	342	284	58	87
7q	181	153	28	26
8q	153	133	20	4
12q	80	68	12	0
3p	56	19	37	0
5p	20	13	7	0
17q	14	5	9	0
22q	2	0	2	0
6q	1	1	0	0
7p	1	1	0	0
