## Supplementary Table 5 for "Chromosome 1q amplification perturbs a ceRNA network to promote melanoma metastasis"

### Sheet: Sheet1
Relative expression	Melanocytes				Melanoma cells
	H1	H2	H3	H4	WM35	WM115	WM164	WM2664	451Lu	501Mel	SBCL2	SKMel28	A375	WM793	1205Lu
CEP170	1	7.47169	1.40604	10.9962	37.165	19.1855	28.7052	19.2355	33.0176	21.6401	6.56834	16.3257	11.7853	11.6463	15.1651
NUCKS1	1	3.26497	1.64578	4.23637	11.2286	16.0895	22.0708	13.7801	11.2771	14.4032	55.921	13.6483	13.8941	23.939	15.9022
ZC3H11A	1	2.11202	6.72402	3.0298	7.70309	6.58755	7.55619	6.80945	6.27496	7.22807	9.89909	10.4877	4.93866	6.78408	5.46922
