## Supplementary Table 6 for "Chromosome 1q amplification perturbs a ceRNA network to promote melanoma metastasis"

### Sheet: Sheet1
miR-reporter		Vector	miR-19	miR-96	miR-106	miR-130	miR-135	miR-141	miR-142	miR-144	miR-183	miR-200	miR-203
GFP	Mean	1	0.110559	0.833418	0.319267	0.434579	0.573031	0.715842	0.899015	0.805472	0.941684	0.699616	0.80111
	SD	0.0375525	0.00774003	0.0625817	0.0178768	0.0122285	0.09296	0.0636334	0.0118527	0.0987186	0.0671304	0.0648505	0.0765695
	P value (Luc-MRE vs Vector)		2.29266e-06	0.0167712	9.21264e-06	1.56973e-05	0.00180045	0.00263858	0.0113182	0.0332147	0.259397	0.00226059	0.015612
CEP170-3'UTR	Mean	1	0.0801799	0.974353	0.276399	0.320523	0.873595	1.03965	1.00528	1.09578	0.948681	0.8655	0.976226
	SD	0.0324752	0.00624591	0.0643515	0.0596333	0.0263218	0.028142	0.0606545	0.0839635	0.0787647	0.0275015	0.00254926	0.0730361
	P value (Luc-MRE vs Vector)		1.11072e-06	0.571063	5.07e-05	9.47086e-06	0.00700733	0.374731	0.923994	0.123357	0.10498	0.00202288	0.633604
P value (3'UTR vs GFP)			0.0061268	0.0530175	0.298914	0.00243445	0.00584654	0.00309707	0.0957502	0.0163805	0.875424	0.0114479	0.0456348
miR-reporter		Vector	miR-23	miR-135	miR-137	miR-141	miR-194	miR-199	miR-203	miR-223	miR-489
GFP	Mean	1	0.0631196	0.638914	0.649656	0.726055	1.58794	0.40122	0.855108	0.677531	0.974265
	SD	0.0492238	0.00387556	0.0634444	0.101782	0.0452057	0.176383	0.0559369	0.0679043	0.0207743	0.0565637
	P value (Luc-MRE vs Vector)		5.11169e-06	0.00146573	0.00581823	0.00207891	0.00512003	0.0001545	0.0402471	0.000473145	0.584194
NUCKS1-3'UTR	Mean	1	0.0551402	0.772027	0.821504	1.03003	1.26521	0.308519	0.880178	0.643123	0.99989
	SD	0.0469758	0.00338714	0.0249373	0.0329207	0.0359013	0.136748	0.0149457	0.0969897	0.0194436	0.0390773
	P value (Luc-MRE vs Vector)		4.09303e-06	0.00175685	0.00573172	0.428662	0.0336348	1.70273e-05	0.126424	0.00026263	0.997663
P value (3'UTR vs GFP)			0.0549343	0.0277301	0.049693	0.000801774	0.0664379	0.0501681	0.732387	0.104301	0.55371
miR-reporter		Vector	miR-16	miR-15	miR-101	miR-125	miR-133	miR-137	miR-144	miR-145	miR-193	miR-200	miR-497	miR-503
GFP	Mean	1	0.114318	0.482122	0.407748	0.231164	0.995761	0.79159	0.925482	0.875372	0.912464	0.719509	0.809503	1.12921
	SD	0.0355127	0.0230151	0.0533291	0.00274796	0.0101182	0.0518214	0.0089339	0.0514432	0.0621835	0.0982625	0.0812741	0.0776963	0.0760527
	P value (Luc-MRE vs Vector)		3.4571e-06	0.000151017	8.65203e-06	3.52921e-06	0.912604	0.000594082	0.10787	0.0393785	0.220373	0.00540736	0.0181111	0.0560156
ZC3H11A-3'UTR	Mean	1	0.128438	0.424405	0.528412	0.288444	0.909084	0.825671	0.931729	0.910867	0.942946	0.910561	1.00087	1.11815
	SD	0.0479006	0.0152538	0.0853636	0.0274517	0.0153861	0.0939205	0.0190413	0.105207	0.0428401	0.076028	0.0276644	0.0471865	0.121899
	P value (Luc-MRE vs Vector)		7.32443e-06	0.00052347	0.000121505	1.64785e-05	0.209579	0.00423866	0.36417	0.0741663	0.333191	0.0487844	0.98324	0.193207
P value (3'UTR vs GFP)			0.425786	0.376826	0.00162812	0.00573929	0.234221	0.0484883	0.930833	0.461245	0.692737	0.0182343	0.0218437	0.900341
