## Supplementary Table 8 for "Chromosome 1q amplification perturbs a ceRNA network to promote melanoma metastasis"

### Sheet: Sheet1
		GFP											CEP170-3'UTR					NUCKS1-3'UTR			ZC3H11A-3'UTR
	miRNA mimics	Scrambled 1	Scrambled 2	miR-101	miR-135	miR-137	miR-141	miR-144	miR-200a	miR-200b	miR-203	miR-497	miR-135	miR-141	miR-144	miR-200a	miR-203	miR-135	miR-137	miR-203	miR-101	miR-137	miR-144	miR-200b	miR-497
ZEB1	Log2 fold change	0.00586504	-0.00588898	-1.42046	-2.55426	-1.47954	-3.53163	-1.3834	-2.81621	-2.42062	-1.99512	-1.19093	-0.197104	-0.638313	-0.706955	-1.7955	-1.42296	0.0610489	0.353268	-0.76706	-0.876907	0.61409	0.113047	-1.52874	-0.283449
	P value (miR-mimics vs scrambled)			0.0066602	4.39789e-08	1.15207e-07	1.95849e-08	1.21213e-07	2.40507e-08	1.04828e-07	4.52052e-08	1.28606e-06
	P value (3'UTR vs GFP)												0.000473359	0.00163623	0.013944	0.00447344	0.00160938	0.000769023	0.00102755	0.0147785	0.485028	0.00168886	0.00331076	0.422799	0.0155229
ZEB2	Log2 fold change	0.0213253	-0.0216453	-0.250286	-0.698776	-1.02992	-2.22863	-0.0401547	-1.83771	-1.00026	-0.404922	-0.078948	0.205301	-0.488993	-0.251256	-1.12668	-0.195408	0.157212	0.114553	0.291073	0.349104	0.249896	0.577755	-0.570238	0.503811
	P value (miR-mimics vs scrambled)			0.0119206	0.000269156	0.000101801	1.58457e-05	0.45407	3.10795e-05	9.71972e-05	0.00340027	0.287446
	P value (3'UTR vs GFP)												0.000361722	0.000144918	0.0646859	0.0181584	0.109666	0.00119855	0.00326332	0.00701517	0.0044617	0.000809329	0.00113078	0.423276	0.0149309
ROCK1	Log2 fold change	-0.00412501	0.00411325	-1.46079	-2.34347	-1.26767	-2.81366	-1.54978	-1.57136	-0.663386	-1.4633	-0.848029	-0.775909	-0.264113	-1.06044	-1.20794	-1.09686	-0.225583	0.898388	-0.267147	-0.0773158	0.747741	-0.160364	-0.370564	0.0105748
	P value (miR-mimics vs scrambled)			4.23659e-05	1.6549e-05	5.91996e-05	1.29755e-05	3.70173e-05	3.51828e-05	0.000374011	4.55093e-05	0.000177168
	P value (3'UTR vs GFP)												0.000763469	0.00430815	0.00231285	0.0221373	0.0214969	0.00185678	0.00273616	0.000740184	0.00133458	0.00108011	0.0111139	0.422765	0.0403955
ROCK2	Log2 fold change	-0.0178307	0.0176131	0.0315388	-0.573291	-0.567356	-1.43689	0.309814	-0.483543	0.242186	0.188864	-0.29489	-0.219606	-0.0761778	-0.103809	-0.877232	-0.252552	0.233509	0.890671	0.622615	0.55624	1.00173	0.952235	-0.113374	0.486329
	P value (miR-mimics vs scrambled)			0.655789	0.000253434	0.000294621	1.84954e-05	0.000866889	0.000785406	0.00265132	0.039448	0.00224285
	P value (3'UTR vs GFP)												0.0104303	2.3947e-06	0.00320427	0.0327113	0.0405395	0.00738814	0.000274789	0.0309845	0.0345511	0.00257328	0.000378392	0.421803	0.000374037
SP1	Log2 fold change	-0.0351698	0.0343328	-0.986751	-0.900334	-1.24301	-1.09484	-0.667826	-0.91647	-0.527679	-0.448298	-1.29114	-0.437311	0.0276411	-0.441146	-0.818668	-0.188242	-0.143137	0.12771	0.171312	-0.0265675	0.224386	0.198653	-0.217482	-0.237122
	P value (miR-mimics vs scrambled)			0.000126466	0.00016028	6.74842e-05	9.43756e-05	0.000478602	0.000154357	0.000849425	0.00190186	6.73423e-05
	P value (3'UTR vs GFP)												0.0227587	0.000788517	0.197814	0.0355952	0.0298362	0.0133543	0.00027078	0.00639982	0.00537221	0.0041728	0.0188121	0.422703	0.00657993
SUZ12	Log2 fold change	-0.0829083	0.0784016	-0.927587	-1.31801	-0.956513	-1.93777	-0.593792	-1.36298	-0.69241	-1.06606	-0.500392	-0.378361	-0.349294	-0.329872	-0.968688	-0.607566	-0.0966676	0.64618	-0.135783	-0.0491143	0.532854	0.27119	-0.323948	-0.417719
	P value (miR-mimics vs scrambled)			0.000717334	0.000274462	0.000655871	0.000115776	0.00240167	0.000260704	0.00152772	0.000477589	0.00418763
	P value (3'UTR vs GFP)												0.00237417	2.5179e-05	0.0312588	0.0161734	0.00724397	0.000751478	0.000883577	0.00171452	0.00169422	0.00118736	0.000358938	0.422808	0.0782847
BMI1	Log2 fold change	-0.0603425	0.0579196	-0.993296	-1.0938	-0.801903	-1.63168	-0.371181	-1.19988	-0.269173	-1.01396	-0.237721	-0.494926	-0.190678	-0.311576	-1.22887	-0.82713	0.0434662	0.743812	0.0133734	-0.0591532	0.949385	0.721508	-0.167738	-0.0370396
	P value (miR-mimics vs scrambled)			0.000159179	0.00012347	0.000290981	4.70834e-05	0.00330337	0.000101372	0.00945443	0.000457845	0.0134862
	P value (3'UTR vs GFP)												0.00146066	0.00404923	0.0316858	0.463589	0.322702	0.000850592	0.00060853	0.010842	0.0138103	0.000303154	0.00206689	0.422733	0.209901
