## Supplementary Table 9 for "Chromosome 1q amplification perturbs a ceRNA network to promote melanoma metastasis"

### Sheet: Sheet1
		sh-Scr	sh-CEP170
	miRNA inhibitor	scrambled	scrambled	miR-135	miR-141	miR-144	miR-200	miR-203
ZEB1	Log2 fold change	0	-0.426219	-0.105493	0.439203	-0.422198	0.52921	0.593965
	P value (sh-CEP170 vs sh-Scr)		0.0239121
	P value (miR-inhibitor vs Scrambled)			0.0315751	0.00388895	0.954381	1.51514e-05	0.00127204
ZEB2	Log2 fold change	0	-0.774261	-0.120986	0.177577	-0.26753	0.489975	0.287516
	P value (sh-CEP170 vs sh-Scr)		0.00417784
	P value (miR-inhibitor vs Scrambled)			0.01465	0.0252674	0.0125975	0.000561258	0.00382607
ROCK1	Log2 fold change	0	-0.909167	0.0798187	-0.11041	-0.676113	0.865402	-0.134611
	P value (sh-CEP170 vs sh-Scr)		0.000116903
	P value (miR-inhibitor vs Scrambled)			0.00187305	0.000120944	0.0566545	0.00499099	0.00173893
ROCK2	Log2 fold change	0	-1.29088	-0.759627	-0.727514	-1.27922	-0.112644	-0.615362
	P value (sh-CEP170 vs sh-Scr)		0.0177024
	P value (miR-inhibitor vs Scrambled)			0.141418	0.0158697	0.902254	0.0048273	0.00704769
SP1	Log2 fold change	0	-1.11174	-0.258854	-0.521672	-0.685154	0.244774	-0.426168
	P value (sh-CEP170 vs sh-Scr)		0.0105601
	P value (miR-inhibitor vs Scrambled)			0.00970538	0.00104901	0.00902441	0.000963072	0.000368729
SUZ12	Log2 fold change	0	-1.12988	-0.0785183	0.0974044	-0.853187	0.618507	-0.364914
	P value (sh-CEP170 vs sh-Scr)		0.000691112
	P value (miR-inhibitor vs Scrambled)			0.0141237	0.0124919	0.468438	0.00668218	0.0179868
BMI1	Log2 fold change	0	-1.09792	0.492244	0.00989996	-0.458678	0.611405	-0.461379
	P value (sh-CEP170 vs sh-Scr)		0.012559
	P value (miR-inhibitor vs Scrambled)			0.00128687	0.0147872	0.0145249	0.000477782	0.00992678
		sh-Scr	sh-NUCKS1
	miRNA inhibitor	scrambled	scrambled	miR-135	miR-137	miR-203
ZEB1	Log2 fold change	0	-0.646644	0.0229753	0.408661	0.402364
	P value (sh-NUCKS1 vs sh-Scr)		0.0130296
	P value (miR-inhibitor vs Scrambled)			0.00116161	0.00290503	0.00253648
ZEB2	Log2 fold change	0	-0.896245	-0.45052	-0.316348	-0.241507
	P value (sh-NUCKS1 vs sh-Scr)		0.00178258
	P value (miR-inhibitor vs Scrambled)			0.00152197	0.0293129	0.0264377
ROCK1	Log2 fold change	0	-0.747541	0.0250941	0.25533	-0.126372
	P value (sh-NUCKS1 vs sh-Scr)		0.000285961
	P value (miR-inhibitor vs Scrambled)			0.000313166	0.00488259	0.0425391
ROCK2	Log2 fold change	0	-1.27681	-0.686568	-0.66922	-0.451757
	P value (sh-NUCKS1 vs sh-Scr)		0.0170429
	P value (miR-inhibitor vs Scrambled)			0.00228639	0.00293819	0.0027123
SP1	Log2 fold change	0	-0.577333	-0.58851	-0.4645	-0.252194
	P value (sh-NUCKS1 vs sh-Scr)		0.0555441
	P value (miR-inhibitor vs Scrambled)			0.939354	0.454628	0.104674
SUZ12	Log2 fold change	0	-0.734245	0.169626	0.337411	0.131844
	P value (sh-NUCKS1 vs sh-Scr)		0.0305273
	P value (miR-inhibitor vs Scrambled)			0.0181301	0.011457	0.0277887
BMI1	Log2 fold change	0	-1.43569	0.0822566	0.293891	-0.329679
	P value (sh-NUCKS1 vs sh-Scr)		0.0079979
	P value (miR-inhibitor vs Scrambled)			0.00594784	0.000129765	0.0641974
		sh-Scr	sh-ZC3H11A
	miRNA inhibitor	scrambled	scrambled	miR-101	miR-137	miR-144	miR-200	miR-497
ZEB1	Log2 fold change	0	-0.45671	-0.183667	0.0132205	-0.411592	-0.303061	0.456763
	P value (sh-ZC3H11A vs sh-Scr)		0.0221947
	P value (miR-inhibitor vs Scrambled)			0.0608787	0.00647536	0.174712	0.0300368	0.0106374
ZEB2	Log2 fold change	0	-1.09971	-1.38065	-0.887603	-0.964979	-0.767509	-0.767596
	P value (sh-ZC3H11A vs sh-Scr)		0.00144231
	P value (miR-inhibitor vs Scrambled)			0.0693288	0.0155667	0.0370916	0.0281837	0.00282122
ROCK1	Log2 fold change	0	-0.540708	-0.748498	-0.409155	-0.415149	-0.449117	0.111762
	P value (sh-ZC3H11A vs sh-Scr)		0.015515
	P value (miR-inhibitor vs Scrambled)			0.151121	0.738604	0.259691	0.638379	0.0956699
ROCK2	Log2 fold change	0	-1.00981	-1.11019	-0.629134	-0.844266	-0.954629	-0.159319
	P value (sh-ZC3H11A vs sh-Scr)
	P value (miR-inhibitor vs Scrambled)		0.0230341	0.310279	0.0092163	0.0286815	0.464031	0.00330949
SP1	Log2 fold change	0	-0.953621	-1.34178	-0.909284	-1.09727	-1.15976	-0.819042
	P value (sh-ZC3H11A vs sh-Scr)		0.0132773
	P value (miR-inhibitor vs Scrambled)			0.0381974	0.610179	0.0333289	0.0188116	0.0689
SUZ12	Log2 fold change	0	-0.90857	-0.917972	-0.367121	-0.671133	-0.494438	-0.54836
	P value (sh-ZC3H11A vs sh-Scr)		0.000752699
	P value (miR-inhibitor vs Scrambled)			0.945996	0.00239819	0.00300773	0.0076312	0.0259148
BMI1	Log2 fold change	0	-0.819202	-1.06669	-0.115795	-0.462739	-0.116831	0.275653
	P value (sh-ZC3H11A vs sh-Scr)		0.0167583
	P value (miR-inhibitor vs Scrambled)			0.0144371	0.00163062	0.0117804	0.0104897	0.000788647
