## Supplementary Table 10 for "Chromosome 1q amplification perturbs a ceRNA network to promote melanoma metastasis"

### Sheet: Sheet1
TCGA-COAD					TCGA-STAD					TCGA-HCC					TCGA-PRAD
Spearman correlation	CEP170	NUCKS1	ZC3H11A		Spearman correlation	CEP170	NUCKS1	ZC3H11A		Spearman correlation	CEP170	NUCKS1	ZC3H11A		Spearman correlation	CEP170	NUCKS1	ZC3H11A
ZEB1	0.66	0.17	0.203		ZEB1	0.441	0.211	0.0725		ZEB1	0.617	0.095	0.356		ZEB1	0.322	0.216	-0.03
ZEB2	0.705	0.131	0.082		ZEB2	0.509	0.043	0		ZEB2	0.517	-0.116	0.119		ZEB2	0.43	0.324	0.05
ROCK1	0.609	0.395	0.394		ROCK1	0.197	0.345	0.395		ROCK1	0.583	0	0.248		ROCK1	0.708	0.415	0.392
ROCK2	0.171	0.231	0.344		ROCK2	0.265	0.105	0.511		ROCK2	0.594	0.098	0.37		ROCK2	0.55	0.429	0.187
SP1	0.323	0.373	0.508		SP1	0.281	0.0135	0.386		SP1	0.591	0.233	0.506		SP1	0.608	0.444	0.447
SUZ12	0.256	0.39	0.254		SUZ12	0.087	0.152	0.356		SUZ12	0.494	0.138	0.32		SUZ12	0.685	0.36	0.474
BMI1	0.321	0.26	0.178		BMI1	0.194	0.218	0.18		BMI1	0.455	0.118	0.259		BMI1	0.473	0.458	0.338
TCGA-UVM					TCGA-BRCA					TCGA-LUAD					TCGA-LUSC
Spearman correlation	CEP170	NUCKS1	ZC3H11A		Spearman correlation	CEP170	NUCKS1	ZC3H11A		Spearman correlation	CEP170	NUCKS1	ZC3H11A		Spearman correlation	CEP170	NUCKS1	ZC3H11A
ZEB1	0.44	0.344	0.692		ZEB1	0.393	0.0671	0.264		ZEB1	0.358	0.0684	0.027		ZEB1	0.481	0.138	0.0926
ZEB2	0.651	0.447	0.578		ZEB2	0.49	0.02	0.144		ZEB2	0.388	-0.03	-0.08		ZEB2	0.448	-0.0149	-0.0577
ROCK1	0.743	0.646	0.862		ROCK1	0.553	0.268	0.286		ROCK1	0.431	0.272	0.168		ROCK1	0.416	0.225	0.193
ROCK2	0.799	0.659	0.818		ROCK2	0.6	0.238	0.185		ROCK2	0.277	0.257	0.181		ROCK2	0.3	0.335	0.194
SP1	0.395	0.415	0.405		SP1	0.312	0.352	0.444		SP1	0	0.154	0.319		SP1	0.097	0.285	0.359
SUZ12	0.781	0.633	0.873		SUZ12	0.392	0.355	0.289		SUZ12	0.301	0.297	0.126		SUZ12	0.216	0.352	0.23
BMI1	0.65	0.631	0.506		BMI1	0.138	0.258	0.38		BMI1	0.117	0.094	-0.07		BMI1	0.164	-0.0358	-0.137
