## Supplementary Table 11 for "Chromosome 1q amplification perturbs a ceRNA network to promote melanoma metastasis"

### Sheet: qPCR primers
Gene	Genomic location	Forward	Reverse	PrimerBank ID
BMI1	10p12.2	CCACCTGATGTGTGTGCTTTG	TTCAGTAGTGGTCTGGTCTTGT	27883842a1
ZEB1	10p11.22	GATGATGAATGCGAGTCAGATGC	ACAGCAGTGTCTTGTTGTTGT	291575187c1
ZEB2	2q22.3	CAAGAGGCGCAAACAAGCC	GGTTGGCAATACCGTCATCC	284413745c1
ZNF217	20q13.2	AAACATGCCAACTCAATCCCTC	GGAATGGAACAACAGCGGT	40807454c1
ROCK2	2p25.1	TCAGAGGTCTACAGATGAAGGC	CCAGGGGCTATTGGCAAAGG	41872582c1
KLF12	13q22.1	CGGCAGTCAGAGTCAAAACAG	CGGCTTCCATATCGGGATAGT	115392135c1
ZNF281	1q32.1	AGGACCTCAGTATTCTCCACC	CCATCTCCAACCAAAGAAGGTTT	40255235c1
RASAL2	1q25.2	AGCAGAAAGGTCCCCTCGTAG	AGGGTGAGGTATTTGCAGTGT	226958573c1
WASL	7q31.32	GAACGAGTCCCTCTTCACTTTC	GTTCCGATCTGCTGCATATAACT	33946268c1
YEATS4	12q15	GAGAATGGCCGAATTTGGGC	CCGAGCAACATTACCGTAAACT	29337287c1
ROCK1	18q11.1	AACATGCTGCTGGATAAATCTGG	TGTATCACATCGTACCATGCCT	112382209c1
TOP2A	17q21.2	ACCATTGCAGCCTGTAAATGA	GGGCGGAGCAAAATATGTTCC	300193028c1
MAP4K4	2q11.2	GACTCCCCTGCAAAAAGTCTG	GTCCATAGGTGCCATTTCCAA	336020359c1
SUZ12	17q11.2	AGGCTGACCACGAGCTTTTC	GGTGCTATGAGATTCCGAGTTC	197333808c1
CCDC88A	2p16.1	AGGAAATGGGACCAACCTTGA	GTGCATTCTAAGTGAGGCATCAT	208022633c1
PURA	5q31.3	GGCGCTCAAAAGCGAGTTC	CTCCTCCACTCCGTAGTCGT	315570280c1
ITGAV	2q32.1	ATCTGTGAGGTCGAAACAGGA	TGGAGCATACTCAACAGTCTTTG	223468596c1
ZFX	Xp22.11	TTGCTGAAATCGCTGACGAAG	GCAATCGGCATGAAGGTTTTGAT	296010876c1
ITGA4	2q31.3	CACAACACGCTGTTCGGCTA	CGATCCTGCATCTGTAAATCGC	67191026c1
FMNL2	2q23.3	CAGGGAGCATGGATTCGCAG	TCAGGAGGTAGGTTCATAGCATT	94421465c1
RICTOR	5p13.1	GCTAGGTGCATTGACATACAACA	AGTGCTAGTTCACAGATAATGGC	71043496c1
SP1	12q13.13	TGGCAGCAGTACCAATGGC	CCAGGTAGTCCTGTCAGAACTT	352962148c1
XIAP	Xq25	ACCGTGCGGTGCTTTAGTT	TGCGTGGCACTATTTTCAAGATA	324711007c1

### Sheet: miRNA reporter
miRNA	miRNA sequence	Reverse complementary sequence
hsa-miR-96-5p	UUUGGCACUAGCACAUUUUUGCU	AGCAAAAATGTGCTAGTGCCAAA
hsa-miR-142-3p	UGUAGUGUUUCCUACUUUAUGGA	TCCATAAAGTAGGAAACACTACA
hsa-miR-203a-3p	GUGAAAUGUUUAGGACCACUAG	CTAGTGGTCCTAAACATTTCAC
hsa-miR-144-3p	UACAGUAUAGAUGAUGUACU	AGTACATCATCTATACTGTA
hsa-miR-183-5p	UAUGGCACUGGUAGAAUUCACU	AGTGAATTCTACCAGTGCCATA
hsa-miR-503-5p	UAGCAGCGGGAACAGUUCUGCAG	CTGCAGAACTGTTCCCGCTGCTA
hsa-miR-145-5p	GUCCAGUUUUCCCAGGAAUCCCU	AGGGATTCCTGGGAAAACTGGAC
hsa-miR-194-5p	UGUAACAGCAACUCCAUGUGGA	TCCACATGGAGTTGCTGTTACA
hsa-miR-223-3p	UGUCAGUUUGUCAAAUACCCCA	TGGGGTATTTGACAAACTGACA
hsa-miR-489-3p	GUGACAUCACAUAUACGGCAGC	GCTGCCGTATATGTGATGTCAC
hsa-miR-130a-3p	CAGUGCAAUGUUAAAAGGGCAU	ATGCCCTTTTAACATTGCACTG
hsa-miR-19b-3p	UGUGCAAAUCCAUGCAAAACUGA	TCAGTTTTGCATGGATTTGCACA
hsa-miR-106b-5p	UAAAGUGCUGACAGUGCAGAU	ATCTGCACTGTCAGCACTTTA
hsa-miR-135a/b-5p	UAUGGCUUUUUAUUCCUAUGUGA	TCACATAGGAATAAAAAGCCATA
hsa-miR-23a-3p	AUCACAUUGCCAGGGAUUUCC	GGAAATCCCTGGCAATGTGAT
hsa-miR-199a-5p	CCCAGUGUUCAGACUACCUGUUC	GAACAGGTAGTCTGAACACTGGG

### Sheet: oligonucleotide transfection
Cell culture plate	96 well	24 well	12 well	6 well
Jetprime	0.5 µL	2 µL	3 µL	4 µL
miRNA Mimic (10nM)	1pmole	5pmoles	10pmoles	30pmoles
Cell density (cells/well)	6000	40000	80000	240000
Final volume per well	100 µL	500 µL	1,000 µL	3,000 µL
Cell culture plate	96 well	24 well	12 well	6 well
Jetprime	0.5 µL	2 µL	3 µL	4 µL
miRNA Inhibitor (20nM)	2pmole	10pmoles	20pmoles	60pmoles
Cell density (cells/well)	6000	40000	80000	240000
Final volume per well	100 µL	500 µL	1,000 µL	3,000 µL
Cell culture plate	96 well	24 well	12 well	6 well
Jetprime	0.5 µL	2 µL	3 µL	4 µL
Target Site Blockers (50nM)	5pmole	25pmoles	50pmoles	150pmoles
Cell density (cells/well)	6000	40000	80000	240000
Final volume per well	100 µL	500 µL	1,000 µL	3,000 µL

### Sheet: ddPCR procedure
Cycling	Temperature in °C	Time	Ramp Rate	# of cycles
Enzyme activation	95	10 minutes		1
Denaturation	95	30 seconds	2°C/second	40
Annealing/extension	60	1 minutes
Enzyme deactivation	98	10 minutes		1
Hold	4	hold		1

### Sheet: miRNA prediction
CEP170-3'UTR
miRNA family	Conserved sites				Poorly conserved sites				6mer sites	Cumulative weighted context++ score	Total context++ score	Aggregate PCT
	Total	8mer	7mer-m8	7mer-A1	Total	8mer	7mer-m8	7mer-A1
miR-130-3p/301-3p/454-3p	1	1	0	0	0	0	0	0	0	-0.27	-0.27	0.8
miR-19-3p	1	0	1	0	0	0	0	0	0	-0.17	-0.17	0.69
miR-17-5p/20-5p/93-5p/106-5p/519-3p	1	0	1	0	0	0	0	0	1	-0.18	-0.18	0.64
miR-96-5p/1271-5p	1	0	1	0	0	0	0	0	0	-0.19	-0.19	0.47
miR-142-3p.2	1	0	1	0	0	0	0	0	0	-0.02	-0.02	0.37
miR-135-5p	1	0	1	0	0	0	0	0	0	-0.11	-0.11	0.36
miR-141-3p/200a-3p	1	0	1	0	0	0	0	0	3	-0.19	-0.19	0.32
miR-183-5p.2	0	0	0	0	1	0	0	1	0	-0.2	-0.2	0.3
miR-203a-3p.1	0	0	0	0	1	0	1	0	0	-0.1	-0.1	0.24
miR-144-3p	1	1	0	0	0	0	0	0	0	-0.1	-0.1	0.23
NUCKS1-3'UTR (1-1000bp)
miRNA family	Conserved sites				Poorly conserved sites				6mer sites	Cumulative weighted context++ score	Total context++ score	Aggregate PCT
	Total	8mer	7mer-m8	7mer-A1	Total	8mer	7mer-m8	7mer-A1
miR-137	1	1	0	0	0	0	0	0	2	-0.37	-0.4	0.91
miR-135-5p	1	0	1	0	0	0	0	0	0	-0.3	-0.3	0.85
miR-194-5p	1	0	0	1	1	0	1	0	0	-0.2	-0.3	0.55
miR-23-3p	1	1	0	0	1	0	1	0	0	-0.21	-0.27	0.46
miR-223-3p	1	1	0	0	1	0	0	1	1	-0.34	-0.43	0.4
miR-141-3p/200a-3p	1	0	1	0	0	0	0	0	2	-0.07	-0.19	0.37
miR-199-5p	0	0	0	0	2	0	0	2	0	-0.17	-0.22	0.3
miR-489-3p	0	0	0	0	2	0	1	1	0	-0.02	-0.03	0.27
miR-203a-3p.2	0	0	0	0	2	0	2	0	3	-0.03	-0.09	0.27
miR-203a-3p.1	0	0	0	0	3	0	1	2	2	-0.17	-0.24	0.24
ZC3H11A-3'UTR
miRNA family	Conserved sites				Poorly conserved sites				6mer sites	Cumulative weighted context++ score	Total context++ score	Aggregate PCT
	Total	8mer	7mer-m8	7mer-A1	Total	8mer	7mer-m8	7mer-A1
miR-133a-3p.2/133b	1	1	0	0	0	0	0	0	0	-0.5	-0.5	0.88
miR-133a-3p.1	1	0	0	1	0	0	0	0	0	-0.25	-0.25	0.87
miR-15-5p/16-5p/195-5p/424-5p/497-5p	1	0	0	1	1	0	1	0	0	-0.34	-0.34	0.69
miR-101-3p.1	1	0	0	1	1	0	1	0	0	-0.25	-0.25	0.42
miR-145-5p	0	0	0	0	1	0	1	0	0	-0.15	-0.15	0.34
miR-101-3p.2	1	1	0	0	0	0	0	0	0	-0.23	-0.23	0.28
miR-144-3p	1	0	0	1	0	0	0	0	1	-0.11	-0.11	0.28
miR-200bc-3p/429	0	0	0	0	1	0	1	0	0	-0.03	-0.03	0.27
miR-193-3p	1	0	1	0	0	0	0	0	1	-0.31	-0.31	0.23
miR-125-5p	1	0	1	0	0	0	0	0	0	-0.15	-0.15	0.22
miR-137	1	0	1	0	0	0	0	0	0	-0.1	-0.1	0.22
miR-140-5p	0	0	0	0	1	0	0	1	0	-0.21	-0.21	0.2
